# Dissecting translation elongation dynamics through ultra-long tracking of single ribosomes

**DOI:** 10.1101/2024.04.08.588516

**Authors:** Maximilian F. Madern, Sora Yang, Olivier Witteveen, Marianne Bauer, Marvin E. Tanenbaum

**Author notes:** denotes equal contribution (Maximilian F. Madern, Sora Yang).

## Abstract

mRNA translation by ribosomes is a highly dynamic and heterogeneous process. However, current approaches cannot readily resolve individual ribosomes during translation, limiting our understanding of translation dynamics. Here, we develop an imaging approach based on Stopless-ORF circular RNAs (socRNAs) to monitor individual translating ribosomes for hours. Using the socRNA imaging technology we obtained accurate measurements of ribosome pausing on various problematic RNA sequences or induced by ribosome-targeting drugs. In addition, we identified a novel translation factor involved in translation elongation, and revealed that translocation rates of ribosomes vary, indicative of intracellular ribosomal heterogeneity. Finally, socRNAs allow very sensitive measurements of translation elongation fidelity, revealing widespread frameshifting during translation. In summary, our single-ribosome imaging approach provides a detailed view of ribosome translocation kinetics and a powerful new tool to study the translation elongation phase.
