## Supplemental tables for "Dissecting translation elongation dynamics through ultra-long tracking of single ribosomes"

### Sheet: Experimental details
Table S1. Number of repeats, cells, and spots per experiment
Fig.	panel	Description	color of dataset (if relevant)	repeats	datapoints	units of datapoints	for comparison, the same data is plotted in Figure
1	1F	sense codon	green	2	20 and 20 cells per experiment	independent experiments
		stop codon	green	2	19 and 20 cells per experiment
		1 nt insertion	green	2	13 and 20 cells per experiment
	1G	no drug		2	9 and 11 traces per experiment	time-points for individual spots
	1H	CHX		2	8 and 11 traces per experiment
	1I	Harr		2	7 and 13 traces per experiment
	1L	Distribution WT socRNA	green	3	17-32 socRNAs per experiment	individual spots (sum of 3 experiments)	1L
	1M	Distribution WT socRNA	blue	3	17-32 socRNAs per experiment	individual spots (sum of 3 experiments)	1M
S1	S1A	Signal increasing until end of movie	green	3	12-25 traces per experiment	independent experiments
		Signal plateauing at the end of movie	green	2	43-48 traces per experiment
		Co-localization by chance	green	2	45-66 traces per experiment
	S1B	socRNA	green	1	10 cells per experiment	cells
		mRNA	blue	1	10 cells per experiment	cells
	S1C	smFISH spot intensity vs. slope	black	2	50 socRNAs	individual spots
	S1G	Spot intensities after puro	green	3	3-10 socRNAs per experiment	individual socRNAs
	S1J	Only ALFA start	blue	2	10-11 cells per experiment	independent experiments
		Only Sun start	blue	3	9-12 cells per experiment
		Only Sun + upstream ALFA start	blue	2	8-10 socRNAS per experiment
2	2B	Control	black	3	51 traces	time-points for individual spots	2E
		Stalling sequence_AAP	green	3	24 traces
		Stalling sequence_hCMV	magenta	2	13 traces
		Staling sequence_Xbp1(WT)	purple	2	41 traces
	2C	Control		3	50-96 per experiment	independent experiments	2F
		Stalling sequence_AAP		3	28-41 per experiment
		Stalling sequence_hCMV		2	33-40 per experiement
		Staling sequence_Xbp1(WT)		2	55-56 per experiment
	2E	No pause	black	3	50-96 per experiment	independent experiments	4C
		Stalling sequence_AAP	green	3	28-41 per experiment
		Stalling sequence_hCMV	magenta	2	33-40 per experiement
		Staling sequence_Xbp1(WT)	purple	2	55-56 per experiment
	2F	Control		5	13-20 socRNAs from 5 cells per experiment
		(AAG)5		5	13-21 socRNAs from 4-5 cells per experiment
		(AAG)10		5	11-19 socRNAs from 4-5 cells per experiment
		(AAA)5		5	10-24 socRNAs from 4-6 cells per experiment
		(AAA)6		3	15-17 socRNAs from 5-7 cells per experiment
		(AAA)7		3	8-27 socRNAs from 4-8 cells per experiment
	2G	Control	black	3	51 traces	time-points for individual spots	2B
		Hairpin stem length 11nt	magenta	4	99
		Hairpin stem length 23nt	green	3	40
		Hairpin stem length 38nt	purple	3	81
	2H	Control		3	50-96 per experiment	independent experiments	2C
		Hairpin stem length 11nt		4	30-70 per experiment
		Hairpin stem length 23nt		3	21-43
		Hairpin stem length 38nt		3	25-32
	2I	Hairpin stem length 0	black	3	50-96 per experiment	independent experiments	4D
		Hairpin stem length 11nt	magenta	4	30-70 per experiment
		Hairpin stem length 23nt	green	3	21-43
		Hairpin stem length 38nt	purple	3	25-32
	2J	optimized		3	13-22 socRNAS from 4-6 cells per experiment	independent experiments
		random #1		3	13-17 socRNAs from 4-5 cells per experiment
		random #2		3	13-14 socRNAs from 5-6 cells per experiment
		de-optimized #1		3	9-21 socRNAs from 6-7 cells per experiment
		de-optimized #2		3	10-14 socRNAs from 3-6 cells per experiment
3	3F	CHX	blue	2	72 socRNAs	individual socRNAs
		ANS	magenta	2	86 socRNAs
		NRC	cyan	2	77 socRNAs
S2	S2A	No drug		1	12 socRNAs	time-points for individual spots
		ANS		1	15 socRNAs
		CHX		1	15 socRNAs
		NRC		1	11 socRNAs
4	4B	No hairpin + Harringtonine		3	8-32 socRNAs per experiment	independent experiments
		No hairpin + Hippuristanol		3	20-37 socRNAs per experiment
		Hairpin stem length 38nt + Harringtonine		2	26 socRNAs per experiment
		Hairpin stem length 38nt + Hippuristanol		3	10-28 socRNAs per experiment
	4C	No hairpin	black	3	50-96 socRNAs per experiment	independent experiments	2D
		No hairpin+Hipp.	magenta	3	20-37 socRNAs per experiment
	4D	Hairpin stem length 38nt	black	3	25-32 socRNAs per experiment	independent experiments	2G
		Hairpin stem length 38nt+Hipp.	magenta	2	21-28 socRNAs per experiment
5	5C	Control traces	gray	3	227 traces	individual traces
		Single ribosome traces	red	3	241 traces	individual traces	5D
	5E	single ribosome speed in single cells		3	54 cells	single ribosome speed
	5F	single ribosome speed in single cells		3	54 cells	single ribosome
	5H	Early and Late ribosome speed within single ribosome traces		3	106 traces	single traces
	5I	Early and Late ribosome speed within control traces		3	227 traces	single traces
	5J	Single ribosome traces		6	175 traces	singles traces
	5K	Single ribosome traces		6	175 traces	single traces
	5N	Exp. Data, Single ribosome traces	black	3	158 traces
		No pausing control	red		227 traces
		Pausing control	green		227 traces
S3	S3A	Single ribosome traces	red	3	112 traces
	S3E	Single ribosome traces	blue	3	117 traces
S4	S4A	Scatter plot of elongation speed vs cytolplasm scFv-GFP intensity		3	241 cells	single traces
	S4B	Scatter plot of elongation speed vs MSD		3	80 traces	single traces
	S4C	Non-translating GFP spots traces, example traces for bleaching correction		1	18 traces	single traces
6	6F	Sun + ALFA same frame	gray	2	7-11 cells per experiment	independent experiments	6G
		Control (co-transfection)	gray	2	6-9 cells per experiment
		-1 HIV FSE (mutant)	cyan	2	9-10 cells per experiment		S6D
		+1 reporter #1	red	2	10-13 cells per experiment		6G, S6B
		+1 reporter #2	red	2	11-15 cells per experiment		6G, S6B
		+1 reporter #3	red	2	12-14 cells per experiment		6G, S6B
		+1 reporter #4	red	2	11 cells per experiment		6G, S6B
		+1 reporter #5	red	2	11-12 cells per experiment		6G, S6B
		-1 reporter #1	blue	2	10-13 cells per experiment		6G, S6C
		-1 reporter #2	blue	2	7-13 cells per experiment		6G, S6C
		-1 reporter #3	blue	2	10-12 cells per experiment		6G, S6C
		-1 reporter #4	blue	2	8-10 cells per experiment		6G, S6C
		-1 reporter #5	blue	2	11-12 cells per experiment		6G, S6C
	6G	Frameshifting into +1 frame	red	2	5 socRNA reporters per experiment	Cumulative frequency distribution	6F, S6F
	6G	Frameshifting into +1 frame	blue	2	5 socRNA reporters per experiment	Cumulative frequency distribution	6F, S6F
	6G	Frameshifting into +1 frame	black	2	Sum of frameshifting into +1 and -1 frame	Cumulative frequency distribution	6F, S6E
S6	S6A	ALFA-tag signal (frame 0)	magenta	1	21 frameshifting traces	time-points for individual spots
		SunTag signal (frame +1)	green	1	21 frameshifting traces
	S6B	Sun+1_vs1	purple	2	10-13 cells per experiment (experimental average)	Cumulative frequency distribution	6F, 6G
		Sun+1_vs2	green	2	11-15 cells per experiment (experimental average)		6F, 6G
		Sun+1_vs3	red	2	12-14 cells per experiment (experimental average)		6F, 6G
		Sun+1_vs4	yellow	2	11 cells per experiment (experimental average)		6F, 6G
		Sun+1_vs5	blue	2	11-12 cells per experiment (experimental average)		6F, 6G
	S6C	Sun-1_vs1	purple	2	10-13 cells per experiment (experimental average)		6F, 6G
		Sun-1_vs2	green	2	7-13 cells per experiment (experimental average)		6F, 6G
		Sun-1_vs3	red	2	10-12 cells per experiment (experimental average)		6F, 6G
		Sun-1_vs4	yellow	2	8-10 cells per experiment (experimental average)		6F, 6G
		Sun-1_vs5	blue	2	11-12 cells per experiment (experimental average)		6F, 6G
	S6E	Frameshifting into either frame	black	2	Sum of average frameshifting into +1 and -1 frame	Frequency distribution	6G
	S6D	HIV FSE (mutant)	green	2	9-10 cells per experiment	independent experiments	6G
	S6G	24xSunTag-CAAX		3	~70-100 spots per experiments	individual spots
	S6I	Correlation ALFANb-Halo-CAAX and STAb-GFP		3	~30-40 spots per experiment	Individual spots

### Sheet: Plasmid
	Table S2 - related to methods
	Plasmid list and sequences
		Stably expressed constructs
	Name	Description	backbone	upstream homology to backbone (20 nt)	downstream homology backbone (20 nt)	Sequence details	Sequence	Figure
		pHR-scFv-GCN4-sfGFP-GB1 (Yan et al., 2016)				The sequence encompasses the mRNA coding sequence	ATGGGCCCCGACATCGTGATGACCCAGAGCCCCAGCAGCCTGAGCGCCAGCGTGGGCGACCGCGTGACCATCAC CTGCCGCAGCAGCACCGGCGCCGTGACCACCAGCAACTACGCCAGCTGGGTGCAGGAGAAGCCCGGCAAGCTGT TCAAGGGCCTGATCGGCGGCACCAACAACCGCGCCCCCGGCGTGCCCAGCCGCTTCAGCGGCAGCCTGATCGGCG ACAAGGCCACCCTGACCATCAGCAGCCTGCAGCCCGAGGACTTCGCCACCTACTTCTGCGCCCTGTGGTACAGCAA CCACTGGGTGTTCGGCCAGGGCACCAAGGTGGAGCTGAAGCGCGGCGGCGGCGGCAGCGGCGGCGGCGGCAGC GGCGGCGGCGGCAGCAGCGGCG…
		pHR-NbALFA-GB1-CAAX				The sequence encompasses the mRNA coding sequence	atgGAGGTGCAGCTGCAGGAGAGTGGAGGTGGACTGGTGCAGCCCGGAGGTAGTCTGCGACTGAGCTGCACCGCCAGCGGCGTGACCATCAGCGCCCTGAACGCCATGGCCATGGGCTGGTACCGCCAGGCCCCCGGCGAGCGCCGCGTGATGGTGGCCGCCGTGAGCGAGCGCGGCAACGCCATGTACCGCGAGAGCGTGCAGGGCCGCTTCACCGTGACCCGCGACTTCACCAACAAGATGGTGAGCCTGCAGATGGACAACCTGAAGCCCGAGGACACCGCCGTGTACTACTGCCACGTGCTGGAGGACCGCGTGGACAGCTTCCACGACTACTGGGGCCAGGGCACCCAGGTGACCGTGAGCAGCTTGGAGTACAAGCTTATCCTGAACGGTAAA…
		pHR-ALFANb-GB1-Halo-CAAX				The sequence encompasses the mRNA coding sequence	atgGAGGTGCAGCTGCAGGAGAGTGGAGGTGGACTGGTGCAGCCCGGAGGTAGTCTGCGACTGAGCTGCACCGCCAGCGGCGTGACCATCAGCGCCCTGAACGCCATGGCCATGGGCTGGTACCGCCAGGCCCCCGGCGAGCGCCGCGTGATGGTGGCCGCCGTGAGCGAGCGCGGCAACGCCATGTACCGCGAGAGCGTGCAGGGCCGCTTCACCGTGACCCGCGACTTCACCAACAAGATGGTGAGCCTGCAGATGGACAACCTGAAGCCCGAGGACACCGCCGTGTACTACTGCCACGTGCTGGAGGACCGCGTGGACAGCTTCCACGACTACTGGGGCCAGGGCACCCAGGTGACCGTGAGCAGCTTGGAGTACAAGCTTATCCTGAACGGTAAA…
		Control reporters
	Name	Description	backbone	upstream homology to backbone (20 nt)	downstream homology backbone (20 nt)	Sequence details	Sequence	Figure
		sense codon (5xSunTag-1xALFA-tag)	Addgene #124360	gatccaaggtcgggcaggaa	tctagagcggacttcggtcc	The sequence ranges from the start of the promoter (H1) to 3'end of ribozyme sequence.	gaacgctgacgtcatcaacccgctccaaggaatcgcgggcccagtgtcactaggcgggaacacccagcgcgcgtgcgccctggcaggaagatggctgtgagggacaggggagtggcgccctgcaatatttgcatgtcgctatgtgttctgggaaatcaccataaacgtgaaaTCCCTATCAGTGATAGAGActtataagtTCCCTATCAGTGATAGAGAtcccggtgctcgcttcggcagcacatatactagtcgacgggccgcactcgccggtcccaagcccggataaaatgggagggggcgggaaaccgcctaaccataccgagtgcggccgcAGGATCTGGATCTGGAAGCAGGCTGGAGGAAGAGCTGAGGAGACGCCTGACTGAGCCAGGTGGC…	1B-C, 1E-1M, S1A-S1F
		+ stop codon	Addgene #124360	gatccaaggtcgggcaggaa	tctagagcggacttcggtcc	The sequence ranges from the start of the promoter (H1) to 3'end of ribozyme sequence.	gaacgctgacgtcatcaacccgctccaaggaatcgcgggcccagtgtcactaggcgggaacacccagcgcgcgtgcgccctggcaggaagatggctgtgagggacaggggagtggcgccctgcaatatttgcatgtcgctatgtgttctgggaaatcaccataaacgtgaaaTCCCTATCAGTGATAGAGActtataagtTCCCTATCAGTGATAGAGAtcccggtgctcgcttcggcagcacatatactagtcgacgggccgcactcgccggtcccaagcccggataaaatgggagggggcgggaaaccgcctaaccataccgagtgcggccgcAGGATCTGGATCTGGAAGCAGGCTGGAGGAAGAGCTGAGGAGACGCCTGACTGAGCCAGGTGGC…	1F
		+1 nt insertion	Addgene #124360	gatccaaggtcgggcaggaa	tctagagcggacttcggtcc	The sequence ranges from the start of the promoter (H1) to 3'end of ribozyme sequence.	gaacgctgacgtcatcaacccgctccaaggaatcgcgggcccagtgtcactaggcgggaacacccagcgcgcgtgcgccctggcaggaagatggctgtgagggacaggggagtggcgccctgcaatatttgcatgtcgctatgtgttctgggaaatcaccataaacgtgaaaTCCCTATCAGTGATAGAGActtataagtTCCCTATCAGTGATAGAGAtcccggtgctcgcttcggcagcacatatactagtcgacgggccgcactcgccggtcccaagcccggataaaatgggagggggcgggaaaccgcctaaccataccgagtgcggccgcAGGATCTGGATCTGGAAGCAGGCTGGAGGAAGAGCTGAGGAGACGCCTGACTGAGCCAGGTGGC…	1F
		Polylysine
	Name	Description	backbone	upstream homology to backbone (20 nt)	downstream homology backbone (20 nt)	Sequence details	Sequence	Figure
	P1	Control (5xSunTag-1xALFA-tag)	Addgene #124360	aaaagctaggcctgggatcc	tctagagcggacttcggtcc	The sequence ranges from the start of the promoter (CMV) to 3'end of ribozyme sequence.	ttgacattgattattgactagttattaatagtaatcaattacggggtcattagttcatagcccatatatggagttccgcgttacataacttacggtaaatggcccgcctggctgaccgcccaacgacccccgcccattgacgtcaataatgacgtatgttcccatagtaacgccaatagggactttccattgacgtcaatgggtggagtatttacggtaaactgcccacttggcagtacatcaagtgtatcatatgccaagtacgccccctattgacgtcaatgacggtaaatggcccgcctggcattatgcccagtacatgaccttatgggactttcctacttggcagtacatctacgtattagtcatcgctattaccatggtgatgcggttttggca…	1D, S1G, 2F, 2D, 2J, S2A, 3A-3F, 5J-K
		(AAG)5	P1	aaaagaaacgcaaggttaat	gccaccatggctagcgcggt	5x AAG codons in a row	AAGAAGAAGAAGAAG	2F
		(AAG)10	P1	aaaagaaacgcaaggttaat	gccaccatggctagcgcggt	10x AAG codons in a row	AAGAAGAAGAAGAAGAAGAAGAAGAAGAAG	2F
		(AAA)5	P1	aaaagaaacgcaaggttaat	gccaccatggctagcgcggt	5x AAA codons in a row	AAAAAAAAAAAAAAA	2F
		(AAA)6	P1	aaaagaaacgcaaggttaat	gccaccatggctagcgcggt	6x AAA codons in a row	AAAAAAAAAAAAAAAAAA	2F
		(AAA)7	P1	aaaagaaacgcaaggttaat	gccaccatggctagcgcggt	7x AAA codons in a row	AAAAAAAAAAAAAAAAAAAAA	2F
		Codon-optimality
	Name	Description	backbone	upstream homology to backbone (20 nt)	downstream homology backbone (20 nt)	Sequence details	Sequence	Figure
	P1	No pause (5xSunTag-1xALFA-tag)	Addgene #124360	aaaagctaggcctgggatcc	tctagagcggacttcggtcc	The sequence ranges from the start of the promoter (CMV) to 3'end of ribozyme sequence.	ttgacattgattattgactagttattaatagtaatcaattacggggtcattagttcatagcccatatatggagttccgcgttacataacttacggtaaatggcccgcctggctgaccgcccaacgacccccgcccattgacgtcaataatgacgtatgttcccatagtaacgccaatagggactttccattgacgtcaatgggtggagtatttacggtaaactgcccacttggcagtacatcaagtgtatcatatgccaagtacgccccctattgacgtcaatgacggtaaatggcccgcctggcattatgcccagtacatgaccttatgggactttcctacttggcagtacatctacgtattagtcatcgctattaccatggtgatgcggttttggca…	1B, 1D, S1G, 2F, 2D, 2J, S2A, 3A-3F, 5J-K
		random#1	Addgene #124360	aaaagctaggcctgggatcc	tctagagcggacttcggtcc	The sequence ranges from the start of the promoter (CMV) to 3'end of ribozyme sequence.	ttgacattgattattgactagttattaatagtaatcaattacggggtcattagttcatagcccatatatggagttccgcgttacataacttacggtaaatggcccgcctggctgaccgcccaacgacccccgcccattgacgtcaataatgacgtatgttcccatagtaacgccaatagggactttccattgacgtcaatgggtggagtatttacggtaaactgcccacttggcagtacatcaagtgtatcatatgccaagtacgccccctattgacgtcaatgacggtaaatggcccgcctggcattatgcccagtacatgaccttatgggactttcctacttggcagtacatctacgtattagtcatcgctattaccatggtgatgcggttttggca…	2J
		random#2	Addgene #124360	aaaagctaggcctgggatcc	tctagagcggacttcggtcc	The sequence ranges from the start of the promoter (CMV) to 3'end of ribozyme sequence.	ttgacattgattattgactagttattaatagtaatcaattacggggtcattagttcatagcccatatatggagttccgcgttacataacttacggtaaatggcccgcctggctgaccgcccaacgacccccgcccattgacgtcaataatgacgtatgttcccatagtaacgccaatagggactttccattgacgtcaatgggtggagtatttacggtaaactgcccacttggcagtacatcaagtgtatcatatgccaagtacgccccctattgacgtcaatgacggtaaatggcccgcctggcattatgcccagtacatgaccttatgggactttcctacttggcagtacatctacgtattagtcatcgctattaccatggtgatgcggttttggca…	2J
		de-optimized#1	Addgene #124360	aaaagctaggcctgggatcc	tctagagcggacttcggtcc	The sequence ranges from the start of the promoter (CMV) to 3'end of ribozyme sequence.	ttgacattgattattgactagttattaatagtaatcaattacggggtcattagttcatagcccatatatggagttccgcgttacataacttacggtaaatggcccgcctggctgaccgcccaacgacccccgcccattgacgtcaataatgacgtatgttcccatagtaacgccaatagggactttccattgacgtcaatgggtggagtatttacggtaaactgcccacttggcagtacatcaagtgtatcatatgccaagtacgccccctattgacgtcaatgacggtaaatggcccgcctggcattatgcccagtacatgaccttatgggactttcctacttggcagtacatctacgtattagtcatcgctattaccatggtgatgcggttttggca…	2J
		de-optimized#2	Addgene #124360	aaaagctaggcctgggatcc	tctagagcggacttcggtcc	The sequence ranges from the start of the promoter (CMV) to 3'end of ribozyme sequence.	ttgacattgattattgactagttattaatagtaatcaattacggggtcattagttcatagcccatatatggagttccgcgttacataacttacggtaaatggcccgcctggctgaccgcccaacgacccccgcccattgacgtcaataatgacgtatgttcccatagtaacgccaatagggactttccattgacgtcaatgggtggagtatttacggtaaactgcccacttggcagtacatcaagtgtatcatatgccaagtacgccccctattgacgtcaatgacggtaaatggcccgcctggcattatgcccagtacatgaccttatgggactttcctacttggcagtacatctacgtattagtcatcgctattaccatggtgatgcggttttggca…	2J
		Pause sequences
	Name	Description	backbone	upstream homology to backbone (20 nt)	downstream homology backbone (20 nt)	Sequence details	Sequence	Figure
	P2	Control (10xSunTag-2xALFA-tag)	Addgene #124360	gatccaaggtcgggcaggaa	tctagagcggacttcggtcc	The sequence ranges from the start of the promoter (H1) to 3'end of ribozyme sequence.	gaacgctgacgtcatcaacccgctccaaggaatcgcgggcccagtgtcactaggcgggaacacccagcgcgcgtgcgccctggcaggaagatggctgtgagggacaggggagtggcgccctgcaatatttgcatgtcgctatgtgttctgggaaatcaccataaacgtgaaatccctatcagtgatagagacttataagttccctatcagtgatagagatcccggtgctcgcttcggcagcacatatactagtcgacgggccgcactcgccggtcccaagcccggataaaatgggagggggcgggaaaccgcctaaccataccgagtgcggccgcaggatctggatctggaagcaggctggaggaagagctgaggagacgcctgactgagccaggtggc…	2B-2C, 2E, 2G-I, 4B, 4C, 5A-5I,5L-5N, S3, S4, S5
		Xbp1	P2	gcggtggaggcagtggtacc	cccaagaagaagcgcaaggt	Xbp1 pause sequence	AAGGACCCCGTGCCCTACCAACCTCCATTCCTGTGTCAATGGGGCCGACATCAGCCAtctTGGAAACCCTTGATGAAT	2B-2C, 2E
		AAP	P2	gcggtggaggcagtggtacc	cccaagaagaagcgcaaggt	AAP pause sequence	GGTCGCCCGTCAGTCTTCACTAGTCAGGATTACCTCTCAGACCATCTGTGGAGAGCCCTTAACGCG	2B-2C, 2E
		hCMV	P2	gcggtggaggcagtggtacc	cccaagaagaagcgcaaggt	hCMV pause sequence	GAACCGCTGGTGCTGAGTGCGAAAAAACTGAGCAGCCTGCTGACCTGCAAATATATTCCTCCT	2B-2C, 2E
		Hairpins
	Name	Description	backbone	upstream homology to backbone (20 nt)	downstream homology backbone (20 nt)	Sequence details	Sequence (bold = hairpin loop, underline = hairpin stem)	Figure
		stem_length 11	P2	gcggtggaggcagtggtacc	cccaagaagaagcgcaaggt	Hairpin sequence from the HIV transcript (Bao et al., 2022)	CUGGCCUUCCCACAAGGGAAGGCCAG t	2G-2I
		stem_length 23	P2	gcggtggaggcagtggtacc	cccaagaagaagcgcaaggt	Extended stem length 23 nt	CUGGCCUUCCC GCAGGCguccac ACAA gtggac GCCUGCGGGAAGGCCAG t	2G-2I
		stem_length 38	P2	gcggtggaggcagtggtacc	cccaagaagaagcgcaaggt	Extended stem length 38 nt	CUGGCCUUCCC GCAGGCguccacuaucagucgagcguc ACAA gacgcucgacugaua gtggac GCCUGCGGGAAGGCCAG t	2G-2I, 4B, 4D
		Frameshifting
	Name	Description	backbone	upstream homology to backbone (20 nt)	downstream homology backbone (20 nt)	Sequence details	Sequence	Figure
	P3	Sun + ALFA same frame	Addgene #124360	gatccaaggtcgggcaggaa	tctagagcggacttcggtcc	The sequence ranges from the start of the promoter (H1) to 3'end of ribozyme sequence.	gaacgctgacgtcatcaacccgctccaaggaatcgcgggcccagtgtcactaggcgggaacacccagcgcgcgtgcgccctggcaggaagatggctgtgagggacaggggagtggcgccctgcaatatttgcatgtcgctatgtgttctgggaaatcaccataaacgtgaaaTCCCTATCAGTGATAGAGActtataagtTCCCTATCAGTGATAGAGAtcccggtgctcgcttcggcagcacatatactagTTGGAGACagtcacgccatctgctactacgGCCACCATGgagtcgacgggccgcactcgccggtcccaagcccggataaaatgggagggggcgggaaaccgcctaaccataccgagtgcggccgcAGGATCTGGATCTGGAAGCAGG…	6F, S6H-S6I
		Co-transfection control plasmid 1 (ALFA-tag spots)	P3	gatccaaggtcgggcaggaa	tctagagcggacttcggtcc	The sequence ranges from the start of the promoter (H1) to 3'end of ribozyme sequence.	gaacgctgacgtcatcaacccgctccaaggaatcgcgggcccagtgtcactaggcgggaacacccagcgcgcgtgcgccctggcaggaagatggctgtgagggacaggggagtggcgccctgcaatatttgcatgtcgctatgtgttctgggaaatcaccataaacgtgaaaTCCCTATCAGTGATAGAGActtataagtTCCCTATCAGTGATAGAGAtcccggtgctcgcttcggcagcacatatactagtcgacgggccgcactcgccggtcccaagcccggataaaatgggagggggcgggaaaccgcctaaccataccgagtgcggccgcAGTAATAGGATCTGGATCTGGAAGCAGGCTGGAGGAAGAGCTCAGGAGACGCCTCACAGAGCCA…	6F
		Co-transfection control plasmid 2 (Sun-tag spots)	P3	gatccaaggtcgggcaggaa	tctagagcggacttcggtcc	The sequence ranges from the start of the promoter (H1) to 3'end of ribozyme sequence.	gaacgctgacgtcatcaacccgctccaaggaatcgcgggcccagtgtcactaggcgggaacacccagcgcgcgtgcgccctggcaggaagatggctgtgagggacaggggagtggcgccctgcaatatttgcatgtcgctatgtgttctgggaaatcaccataaacgtgaaaTCCCTATCAGTGATAGAGActtataagtTCCCTATCAGTGATAGAGAtcccggtgctcgcttcggcagcacatatactagtcgacgggccgcactcgccggtcccaagcccggataaaatgggagggggcgggaaaccgcctaaccataccgagtgcggccgcATAATAGGGATCTGGATCTGGAAGCAGGCTGGAGGAAGAGCTCAGGAGACGCCTCACAGAGCCA…	6F
		+1 reporter #1	P3	gagggggcgggaaaccgcct	ggaccggcattggcagtgtt	The sequence covers the entire socRNA coding sequence	aaccataccgagtgcggccgctAGTTCTGGCTCAGGCTCCAGGCTCGAAGAAGAGTTACGACGAAGGCTTACAGAACCGGGAGGTGGAGGGAGTACTGGTcGAGGAGCTGCTCTCGAAGAACTACCATTTGGAAAACGAGGTCGCTCGACTCAAAAAGcgGGATCTGGAAGTGGGCGCACACCGAAAGAGAAAAGGAAAGTTGGGAACCGGACCATGgCttGcgcggtcggcgtggactgcag	6F-G, S6B, S6E
		+1 reporter #2	P3	gagggggcgggaaaccgcct	ggaccggcattggcagtgtt	The sequence covers the entire socRNA coding sequence	aaccataccgagtgcggccgcTAGATCTGGATCTGGAAGCAGGCTGGAGGAAGAGCTCAGGAGACGCCTCACAGAGCCAGGTGGCGGAGGTTCTACCGGTGGAAGAACTGCTCAGCAAGAATTACCATCTGGAGAACGAAGTGGCTCGTCTCAAGAAAGGGGAAGTGGGAGCGGACGTACGCCCAAGAAGAAGCGCAAGGTGggaAATCGGACCATGgCttGcgcggtcggcgtggactgcag	6E-G S6B, S6E
		+1 reporter #3	P3	gagggggcgggaaaccgcct	ggaccggcattggcagtgtt	The sequence covers the entire socRNA coding sequence	aaccataccgagtgcggccgcTAAGTCCGGCAGTGGCTCGAGACTGGAGGAGGAATTGCGCAGGAGGCTCACGGAACCCGGTGGAGGGGGTTCTACGGGGCGAAGAGCTTCTGTCGAAAAACTATCACTTGGAAAACGAAGTCGCCAGACTCAAGAAGGCGGCAGCGGATCAGGACGAACTCCGAAAAAGAAGCGGAAGGTCGGAAATCGGACCATGgCttGcgcggtcggcgtggactgcag	6F-G S6B, S6E
		+1 reporter #4	P3	gagggggcgggaaaccgcct	ggaccggcattggcagtgtt	The sequence covers the entire socRNA coding sequence	aaccataccgagtgcggccgcTAGCAGCGGTTCCGGATCTCGTCTGGAAGAGGAGCTGCGGCGCCGTCTCACCGAGCCGGGAGGCGGTGGAAGCACTGGCCGAAGAACTTCTTTCGAAAAATTACCACCTGGAGAACGAGGTTGCTCGTCTCAAAAAGGCGGCTCTGGTTCCGGACGCACCCCGAAAAAGAAGCGCAAGGTCGGCAATCGCACCATGgCttGcgcggtcggcgtggactgcag	6F-G, S6B, S6E
		+1 reporter #5	P3	gagggggcgggaaaccgcct	ggaccggcattggcagtgtt	The sequence covers the entire socRNA coding sequence	aaccataccgagtgcggccgcTGAAAGCGGAAGCGGGAGTCGCCTCGAGGAAGAACTCCGCAGACGACTTACGGAACCTGGAGGTGGTGGCTCAACCGGAAGAGGAGCTCCTCAGCAAGAACTATCATCTCGAGAACGAAGTGGCTCGCCTCAAAAAAGCGGCTCAGGGTCTGGACGGACACCAAAGAAAAAACGGAAAGTTGGAAACCGTACCATGgCttGcgcggtcggcgtggactgcag	6F-G, S6B, S6E
		-1 reporter #1	P3	gagggggcgggaaaccgcct	ggaccggcattggcagtgtt	The sequence covers the entire socRNA coding sequence	aaccataccgagtgcggccgcAGtaaGATCTGGATCTGGAAGCAGGCTGGAGGAAGAGCTCAGGAGACGCCTCACAGAGCCAGGTGGCGGAGGTTCTACCGGTGCGAAGAACTGCTCAGCAAGAATTACCATCTGGAGAACGAAGTGGCTCGTCTCAAGAAAGGGGAAGTGGGAGCGACGTACGCCCAAGAAGAAGCGCAAGGTGggaAATCGGACCATGgCttGcgcggtcggcgtggactgcag	6F-G, S6C-S6E
		-1 reporter #2	P3	gagggggcgggaaaccgcct	ggaccggcattggcagtgtt	The sequence covers the entire socRNA coding sequence	aaccataccgagtgcggccgctGTAAGTTCTGGCTCAGGCTCCAGGCTCGAAGAAGAGTTACGACGAAGGCTTACAGAACCGGGAGGTGGAGGGAGTACTGGTccGAGGAGCTGCTCTCGAAGAACTACCATTTGGAAAACGAGGTCGCTCGACTCAAAAAGgGGATCTGGAAGTGGGCGCACACCGAAAAAGAAGAGGAAAGTTGGGAACCGGACCATGgCttGcgcggtcggcgtggactgcag	6F-G, S6C-S6E
		-1 reporter #3	P3	gagggggcgggaaaccgcct	ggaccggcattggcagtgtt	The sequence covers the entire socRNA coding sequence	aaccataccgagtgcggccgcAGTAGGGTCCGGCAGTGGCTCGAGACTGGAGGAGGAATTGCGCAGGAGGCTCACGGAACCCGGTGGAGGGGGTTCTACGGGGGCGAAGAGCTTCTGTCGAAAAACTATCACTTGGAAAACGAAGTCGCCAGACTCAAGAAGGGGCAAAGGAGAGAGGCGAACTCCGAAAAAGAAGCGGAAGGTCGGAAATCGGACCATGgCttGcgcggtcggcgtggactgcag	6F-G, S6C-S6E
		-1 reporter #4	P3	gagggggcgggaaaccgcct	ggaccggcattggcagtgtt	The sequence covers the entire socRNA coding sequence	aaccataccgagtgcggccgcAGTAAGCAGCGGTTCCGGATCTCGTCTGGAAGAGGAGCTGCGGCGCCGTCTTACCGAGCCGGGAGGCGGTGGAAGCACTGGCTCGAAGAACTTCTTTCGAAAAATTACCACCTGGAGAACGAGGTTGCTCGTCTCAAAAAGGGGCAAGTGGGAACGTCGCACCCCAAAAAAGAAGCGCAAGGTCGGCAATCGCACCATGgCttGcgcggtcggcgtggactgcag	6F-G, S6C-S6E
		-1 reporter #5	P3	gagggggcgggaaaccgcct	ggaccggcattggcagtgtt	The sequence covers the entire socRNA coding sequence	aaccataccgagtgcggccgcAGTGAGAAGCGGAAGCGGGAGTCGCCTCGAGGAAGAACTCCGCAGACGACTTACGGAACCTGGAGGTGGTGGCTCAACCGGAACGAGGAGCTCCTCAGCAAGAACTATCATCTCGAGAACGAAGTGGCTCGCCTCAAAAAAGGGCAAGTGGGAACGCCGGACACCAAAGAAAAAACGGAAAGTTGGAAACCGTACCATGgCttGcgcggtcggcgtggactgcag	6F-G, S6C-S6E
		-1 HIV FSE (mutant)	-1 reporter #1	agaaaggggaagtgggagcg	cgtacgcccaagaagaagcg	Mutant -1 HIV FSE element (Mouzakis et al., 2013)	AAAAAACCGGAAGATCTGGCCTTCCCACAAGGGAAGGCCAGGGAATTCTCTT	6F, S6D
		+1 reporter #1 for live-cell imaging	+1 reporter #1	aactgacacacattccacag	gggccgcactcgccggtccc	+1 reporter #1 with CMV instead of H1 promoter for better temporal control of socRNA induction	ccggatccttgcggcagcgtgaagctttttgcaaaagcctaggcctttgacattgattattgactagttattaatagtaatcaattacggggtcattagttcatagcccatatatggagttccgcgttacataacttacggtaaatggcccgcctggctgaccgcccaacgacccccgcccattgacgtcaataatgacgtatgttcccatagtaacgccaatagggactttccattgacgtcaatgggtggagtatttacggtaaactgcccacttggcagtacatcaagtgtatcatatgccaagtacgccccctattgacgtcaatgacggtaaatggcccgcctggcattatgcccagtacatgaccttatgggactttcctacttggcagtaca…	6B-C, S6A
		Harringtonine run-off
	Name	Description	backbone	upstream homology to backbone (20 nt)	downstream homology backbone (20 nt)	Sequence details	Sequence	Figure
		socRNA: 1xSun + 1xALFA	Addgene #124360	gatccaaggtcgggcaggaa	tctagagcggacttcggtcc	The sequence ranges from the start of the promoter (H1) to 3'end of ribozyme sequence.	gaacgctgacgtcatcaacccgctccaaggaatcgcgggcccagtgtcactaggcgggaacacccagcgcgcgtgcgccctggcaggaagatggctgtgagggacaggggagtggcgccctgcaatatttgcatgtcgctatgtgttctgggaaatcaccataaacgtgaaaTCCCTATCAGTGATAGAGActtataagtTCCCTATCAGTGATAGAGAtcccggtgctcgcttcggcagcacatatactagtcgacgggccgcactcgccggtcccaagcccggataaaTtgggagggggcgggaaaccgcctaaccaAaccgagtgcggccgcAGGATCTGGATCTGGAAGCAGGCTGGAGGAAGAGCTGAGGAGACGCCTGACTGAGCCAGGTGGC…	S1B
		mRNA: pcDNA4TO-24xGCN4_v4-kif18b-24xPP7 (Addgene #74928)						S1B
		Translation Inititation
	Name	Description	backbone	upstream homology to backbone (20 nt)	downstream homology backbone (20 nt)	Sequence details	Sequence	Figure
		Only ALFA start	Addgene #124360	gatccaaggtcgggcaggaa	tctagagcggacttcggtcc	The sequence ranges from the start of the promoter (H1) to 3'end of ribozyme sequence.	gaacgctgacgtcatcaacccgctccaaggaatcgcgggcccagtgtcactaggcgggaacacccagcgcgcgtgcgccctggcaggaagatggctgtgagggacaggggagtggcgccctgcaatatttgcatgtcgctatgtgttctgggaaatcaccataaacgtgaaaTCCCTATCAGTGATAGAGActtataagtTCCCTATCAGTGATAGAGAtcccggtgctcgcttcggcagcacatatactagtcgacgggccgcactcgccggtcccaagcccggataaaatgggagggggcgggaaaccgcctaaccataccgagtgcggccgcAGGATCTGGATCTGGAAGCAGGCTGGAGGAAGAGCTCAGGAGACGCCTCACAGAGCCAGGTGGC…	S1I-S1J
		Only Sun start	Addgene #124360	gatccaaggtcgggcaggaa	tctagagcggacttcggtcc	The sequence ranges from the start of the promoter (H1) to 3'end of ribozyme sequence.	gaacgctgacgtcatcaacccgctccaaggaatcgcgggcccagtgtcactaggcgggaacacccagcgcgcgtgcgccctggcaggaagatggctgtgagggacaggggagtggcgccctgcaatatttgcatgtcgctatgtgttctgggaaatcaccataaacgtgaaaTCCCTATCAGTGATAGAGActtataagtTCCCTATCAGTGATAGAGAtcccggtgctcgcttcggcagcacatatactagtcgacgggccgcactcgccggtcccaagcccggataaaatgggagggggcgggaaaccgcctaaccataccgagtgcggccgcAGGATCTGGATCTGGAAGCAGGCTGGAGGAAGAGCTCAGGAGACGCCTCACAGAGCCAGGTGGC…	S1I-S1J
		Only Sun + upstream ALFA start	Addgene #124360	gatccaaggtcgggcaggaa	tctagagcggacttcggtcc	The sequence ranges from the start of the promoter (H1) to 3'end of ribozyme sequence.	gaacgctgacgtcatcaacccgctccaaggaatcgcgggcccagtgtcactaggcgggaacacccagcgcgcgtgcgccctggcaggaagatggctgtgagggacaggggagtggcgccctgcaatatttgcatgtcgctatgtgttctgggaaatcaccataaacgtgaaaTCCCTATCAGTGATAGAGActtataagtTCCCTATCAGTGATAGAGAtcccggtgctcgcttcggcagcacatatactagTTGGAGACagtcacgccatctgctactacgGCCACCATGgagtcgacgggccgcactcgccggtcccaagcccggataaaatgggagggggcgggaaaccgcctaaccataccgagtgcggccgcAGGATCTGGATCTGGAAGCAGG…	S1I-S1J
		24xSunTag-CAAX
	Name	Description	backbone	upstream homology to backbone (20 nt)	downstream homology backbone (20 nt)	Sequence details	Sequence	Figure
		24xSunTag-CAAX expression plasmid	_	_	_	The provided sequence covers the entire plasmid map (pHR-hEmi1_long-24xGCN4-IFP2-CAAX-24xPP7)	cgataccgtcgacctcgagggaattaattcgagctcggtacctttaagaccaatgacttacaaggcagctgtagatcttagccactttttaaaagaaaaggggggactggaagggctaattcactcccaacgaagacaagatctgctttttgcttgtactgggtctctctggttagaccagatctgagcctgggagctctctggctaactagggaacccactgcttaagcctcaataaagcttgccttgagtgcttcaagtagtgtgtgcccgtctgttgtgtgactctggtaactagagatccctcagacccttttagtcagtgtggaaaatctctagcagcatctagaattaattccgtgtattctatagtgtcacctaaatcgtatgtgtatgata…	S6F-S6G

### Sheet: smFISH probe sequence
Table S3. Overview of the oligonucleotides used for smFISH
probe name	sequence (5' -> 3')
socRNA probe #1	gctacctcgttctcaagatg
socRNA probe #2	cggaacccttcttcaaacgc
socRNA probe #3	agttcttcgagagcagttcc
socRNA probe #4	gatcccttttttaatcgagc
socRNA probe #5	tgaaagtagttcctcaccac
socRNA probe #6	cttcgttttcgaggtggtaa
socRNA probe #7	accctgaacctttctttaat
socRNA probe #8	tactcagtaattcttcaccc
socRNA probe #9	gaaccactccccttttttag
socRNA probe #10	ttttcgatagcaattcctcg
socRNA probe #11	tttttgagcctagcaacttc
socRNA probe #12	catggtagtattcaccttgc
socRNA probe #13	cactcggcatggttctacag
socRNA probe #14	cggccgcactcggcatggtt
socRNA probe #15	gcttccagatccagatcctg
socRNA probe #16	ctcagctcttcctccagcct
socRNA probe #17	ctggctcagtcaggcgtctc
socRNA probe #18	accggtagaacctccgccac
socRNA probe #19	ttcttggatagtagctcttc
socRNA probe #20	cctcgttctcaagatgataa
socRNA probe #21	acccttcttcaaacgcgcta
socRNA probe #22	agttcctctcctgagccgga
socRNA probe #23	gatgatagttcttcgagagc
socRNA probe #24	tcgagcgacctcattttcaa
socRNA probe #25	ctgcccgatcccttttttaa
socRNA probe #26	ttgaaagtagttcctcacca
socRNA probe #27	gttttcgaggtggtaattct
socRNA probe #28	ttctttaatcgagctacttc
socRNA probe #29	cttcacccgaccctgaacct
socRNA probe #30	ataatttttactcagtaatt
socRNA probe #31	gctacctcattttccagatg
socRNA probe #32	cactccccttttttagtctc
socRNA probe #33	tagcaattcctcgccagaac
socRNA probe #34	tcaagatgataatttttcga
socRNA probe #35	tgagcctagcaacttcgttc
socRNA probe #36	gcctgagcctgagccctttt
socRNA probe #37	gcgcttcttcttgggggtac
socRNA probe #38	accatggtagtattcacctt
socRNA probe #39	agtccacgccgaccgcggcc
socRNA probe #40	cgcactcggcatggttctac
